# Extrachromosomal DNA in the cancerous transformation of Barrett’s esophagus

**DOI:** 10.1101/2022.07.25.501144

**Authors:** Jens Luebeck, Alvin Wei Tian Ng, Patricia C. Galipeau, Xiaohong Li, Carissa A. Sanchez, Annalise Katz-Summercorn, Hoon Kim, Sriganesh Jammula, Yudou He, Scott M. Lippman, Roel Verhaak, Carlo C. Maley, Ludmil B. Alexandrov, Brian J. Reid, Rebecca C. Fitzgerald, Thomas G. Paulson, Howard Y. Chang, Sihan Wu, Vineet Bafna, Paul S. Mischel

## Abstract

**BACKGROUND:** Oncogenes are commonly amplified on extrachromosomal DNA (ecDNA) contributing to poor outcomes for patients. Currently, the chronology of ecDNA development is not known. We studied the origination and evolution of ecDNA in patients with Barrett’s esophagus (BE) who progressed to esophageal adenocarcinoma (EAC).

**METHODS:** We analyzed whole-genome sequencing (WGS) data from a BE surveillance cohort and EAC patients at Cambridge University UK (n=206 patients). We also analyzed WGS data from biopsies taken at two time points from multiple sites in the esophagus from 80 patients enrolled in a case-control study at the Fred Hutchinson Cancer Center (FHCC) - 40 BE patients who progressed to EAC and 40 who did not.

**RESULTS:** ecDNA was detected in 24% and 43% of BE patients with BE-associated early and late-stage EAC, respectively, in the Cambridge cross-sectional cohort. ecDNA was found in 33% of all FHCC BE patients who developed cancer, either prior to, or at EAC diagnosis. ecDNA was strongly associated with patients who developed cancer, in contrast with FHCC BE patients who did not progress (odds ratio, 18.8, CI – 2.3-152, p=3.3×10-4). ecDNAs were enriched for oncogenes and immunomodulatory genes and could be detected early in the transition from high-grade dysplasia to cancer and increased in copy number and complexity over time.

**CONCLUSIONS:** ecDNAs can develop before a diagnosis of cancer in BE patients and are strongly selected for during the evolution to EAC. ecDNAs promote diverse oncogene and immunomodulatory gene amplification during EAC development and progression.
