## Supplemental Table 4 for "Extrachromosomal DNA in the cancerous transformation of Barrett’s esophagus"

### Sheet: immuno_ecDNA_list
ecDNA_immunomodulation_gene	is_canonical_oncogene
CYP3A4	FALSE
STAT3	TRUE
HRH4	FALSE
IFNG	TRUE
PDE4A	FALSE
TRPC6	FALSE
TYK2	FALSE
FKBP10	FALSE
RARA	TRUE
CA9	FALSE
ADA	FALSE
APOE	FALSE
PRSS55	FALSE
ORMDL3	FALSE
SRRT	FALSE
MYC	TRUE
HSPH1	FALSE
IGF2	TRUE
BCL3	TRUE
MYB	TRUE
MMP12	TRUE
INS	FALSE
ANGPT2	FALSE
RECQL	FALSE
SOCS1	TRUE
TNFRSF11B	FALSE
EGFR	TRUE
CCL21	FALSE
LECT1	FALSE
SLPI	FALSE
SYK	TRUE
ERBB2	TRUE
RFXAP	FALSE
CCR7	FALSE
PGR	FALSE
BCL2A1	TRUE
GABARAPL3	FALSE
LCP1	TRUE
CTNNB1	TRUE
APOC1	FALSE
SMARCA4	TRUE
MCM7	FALSE
SDC4	TRUE
RB1	TRUE
TREM1	FALSE
TNFSF11	FALSE
ST8SIA2	FALSE
CNOT7	FALSE
CCL19	FALSE
SERP2	FALSE
CD40	FALSE
TMBIM4	FALSE
ICAM5	FALSE
DEFB103B	FALSE
CIB1	FALSE
FOS	TRUE
GRIP1	FALSE
MFGE8	FALSE
RGMA	FALSE
SLCO1A2	FALSE
ICAM1	FALSE
IL22	FALSE
KRAS	TRUE
MMP9	FALSE
CSF3	TRUE
THPO	FALSE
ANXA7	FALSE
PLAU	FALSE
PTP4A2	TRUE
SRC	TRUE
BCL6	TRUE
MMP1	FALSE
CYP3A5	FALSE
TOB1	FALSE
PTGER4	FALSE
MSR1	FALSE
HTR2A	FALSE
CIITA	TRUE
CCR4	FALSE
