## Supplemental Table 5 for "Extrachromosomal DNA in the cancerous transformation of Barrett’s esophagus"

### Sheet: Oncogenes
Gene	Source		BE- and EAC-specific oncogenes given by Frankell, Stachler, and Paulson sources.
ABCB1	Frankell2019
ABL1	ONGene
ABL2	ONGene
ACTN4	ONGene
ACVR1B	Frankell2019
ACVR2A	Frankell2019
ADAM28	ONGene
ADAM9	ONGene
ADRBK2	ONGene
AFF1	ONGene
AFF3	ONGene
AGAP2	ONGene
AGFG1	ONGene
AGRN	ONGene
AHCYL1	ONGene
AHI1	ONGene
AIMP2	ONGene
AKAP13	ONGene
AKAP9	ONGene
AKIRIN2	ONGene
AKT1	ONGene
AKT2	ONGene
AKTIP	ONGene
ALDH1A1	ONGene
ALK	ONGene
ANP32C	ONGene
ANP32D	ONGene
ANUBL1	ONGene
APC	Frankell2019
AQP1	ONGene
AR	ONGene
ARAF	ONGene
ARHGEF1	ONGene
ARHGEF2	ONGene
ARHGEF5	ONGene
ARID1A	Frankell2019
ARID1B	Frankell2019
ARID2	Frankell2019
ARID3A	ONGene
ASCL1	ONGene
ASPSCR1	ONGene
ATF1	ONGene
ATF3	ONGene
AURKA	ONGene
AXIN1	Frankell2019
AXL	ONGene
B2M	Frankell2019
BAALC	ONGene
BAIAP2L1	ONGene
BANP	ONGene
BARD1	ONGene
BAX	ONGene
BCAR4	ONGene
BCKDHB	ONGene
BCL11A	ONGene
BCL11B	ONGene
BCL2	ONGene
BCL2A1	ONGene
BCL2L1	ONGene
BCL2L12	ONGene
BCL3	ONGene
BCL6	ONGene
BCL9	ONGene
BCL9L	ONGene
BCR	ONGene
BIRC2	ONGene
BIRC3	ONGene
BIRC5	ONGene
BLK	ONGene
BMI1	ONGene
BMP7	ONGene
BOC	ONGene
BRAF	Frankell2019|ONGene
BRD4	ONGene
BRF2	ONGene
C11orf30	ONGene
C15orf55	ONGene
C17orf37	ONGene
C19orf2	ONGene
C21orf34	ONGene
C3orf62	Frankell2019|Paulson2022
C6orf108	ONGene
C6orf167	ONGene
CABIN1	ONGene
CAD	ONGene
CAMK1D	ONGene
CAPG	ONGene
CARD11	ONGene
CAV1	ONGene
CBFB	ONGene
CBL	ONGene
CBLB	ONGene
CBLL1	ONGene
CBX7	ONGene
CBX8	ONGene
CCDC102B	Frankell2019
CCDC28A	ONGene
CCDC6	ONGene
CCNB1	ONGene
CCNB2	ONGene
CCND1	Frankell2019|ONGene|Paulson2022|Stachler2015
CCND3	Frankell2019
CCNE1	Frankell2019|ONGene|Paulson2022|Stachler2015
CCNL1	ONGene
CD1A	Frankell2019
CD24	ONGene
CDC25A	ONGene
CDC25C	ONGene
CDC5L	ONGene
CDC6	ONGene
CDH1	Frankell2019|ONGene
CDH17	ONGene
CDK1	ONGene
CDK12	Paulson2022
CDK14	ONGene
CDK4	ONGene
CDK5R2	ONGene
CDK6	Frankell2019|ONGene|Stachler2015
CDK8	ONGene
CDKN1A	ONGene
CDKN1B	Frankell2019|ONGene
CDKN2A	Frankell2019
CDKN3	ONGene
CDON	ONGene
CDX2	ONGene
CEACAM6	ONGene
CENPW	ONGene
CFLAR	ONGene
CHD1L	ONGene
CHD4	Frankell2019
CHIC1	ONGene
CHL1	Frankell2019|ONGene
CKS1B	ONGene
CNR2	ONGene
CNTN2	ONGene
COIL	Frankell2019
COPS3	ONGene
COPS5	ONGene
CREB1	ONGene
CRISPLD1	Frankell2019
CRK	ONGene
CRKL	ONGene
CRLF2	ONGene
CROT	ONGene
CRTC1	ONGene
CRYAB	ONGene
CSF1	ONGene
CSF1R	ONGene
CSF3	ONGene
CSF3R	ONGene
CSNK2A1	ONGene
CSNK2A2	ONGene
CT45A1	ONGene
CTBP2	ONGene
CTGF	ONGene
CTNNB1	Frankell2019|ONGene|Paulson2022|Stachler2015
CTNND2	ONGene
CTSZ	ONGene
CTTN	ONGene
CUL4A	ONGene
CUL7	ONGene
CUX1	ONGene
CXCL1	ONGene
CXCL2	ONGene
CXCL3	ONGene
CXCR4	ONGene
CYGB	ONGene
CYP24A1	ONGene
DAXX	ONGene
DCD	ONGene
DCUN1D1	ONGene
DDB2	ONGene
DDHD2	ONGene
DDIT3	ONGene
DDX6	ONGene
DEK	ONGene
DIS3	ONGene
DLX5	ONGene
DNAH7	Frankell2019
DPPA2	ONGene
DPPA4	ONGene
DSG3	ONGene
DUSP12	ONGene
DUSP26	ONGene
E2F1	ONGene
E2F3	ONGene
E2F5	ONGene
ECHS1	ONGene
ECT2	ONGene
EEF1A1	ONGene
EEF1A2	ONGene
EEF1D	ONGene
EGFR	Frankell2019|ONGene|Stachler2015
EIF3E	ONGene
EIF3I	ONGene
EIF4E	ONGene
EIF5A2	ONGene
ELAVL1	ONGene
ELF3	Frankell2019
ELF4	ONGene
ELK1	ONGene
ELK3	ONGene
ELL	ONGene
EML4	ONGene
EN2	ONGene
ENTPD5	ONGene
EPCAM	ONGene
EPHA2	Frankell2019|ONGene
EPHA3	Frankell2019
EPS8	ONGene
ERAS	ONGene
ERBB2	Frankell2019|ONGene|Paulson2022|Stachler2015
ERBB3	ONGene|Stachler2015
ERBB4	ONGene
ERG	ONGene
ERGIC1	ONGene
ESPL1	ONGene
ETS1	ONGene
ETS2	ONGene
ETV1	ONGene
ETV3	ONGene
ETV4	ONGene
ETV6	ONGene
EVI2A	ONGene
EVI5	ONGene
EWSR1	ONGene
EZH2	ONGene
FAM189B	ONGene
FAM190A	Paulson2022
FAM196B	Frankell2019
FAM72A	ONGene
FAM83D	ONGene
FASN	ONGene
FBXW7	Frankell2019
FDPS	ONGene
FES	ONGene
FEV	ONGene
FEZF1	ONGene
FGF10	ONGene
FGF3	ONGene
FGF4	ONGene
FGF5	ONGene
FGF6	ONGene
FGF8	ONGene
FGFR1	ONGene
FGFR1OP	ONGene
FGFR2	ONGene
FGFR3	ONGene
FGFR4	ONGene
FGR	ONGene
FHIT	Paulson2022
FHL2	ONGene
FIP1L1	ONGene
FLI1	ONGene
FLT3	ONGene
FNDC3B	ONGene
FOS	ONGene
FOSL1	ONGene
FOXA1	ONGene
FOXG1	ONGene
FOXM1	ONGene
FOXO1	ONGene
FOXP1	ONGene
FOXQ1	ONGene
FRAT1	ONGene
FUBP1	ONGene
FUS	ONGene
FYN	ONGene
FZD2	ONGene
GAB2	ONGene
GALNT10	ONGene
GALR2	ONGene
GATA1	ONGene
GATA4	Frankell2019|Paulson2022|Stachler2015
GATA6	Frankell2019|ONGene|Paulson2022|Stachler2015
GATAD1	Frankell2019
GFI1	ONGene
GFI1B	ONGene
GLI1	ONGene
GLI2	ONGene
GLI3	ONGene
GLO1	ONGene
GMNN	ONGene
GNA12	ONGene
GNA13	ONGene
GNAI2	ONGene
GNAQ	ONGene
GNAS	ONGene
GOLPH3	ONGene
GOPC	ONGene
GPATCH8	Frankell2019
GPM6A	ONGene
GPM6B	ONGene
GPR110	ONGene
GPR132	ONGene
GREM1	ONGene
GRM1	ONGene
GSK3A	ONGene
H19	ONGene
HAS1	ONGene
HAX1	ONGene
HBXIP	ONGene
HDAC1	ONGene
HDGFRP2	ONGene
HES6	ONGene
HHEX	ONGene
HIST1H3B	Frankell2019
HLF	ONGene
HMGA1	ONGene
HMGA2	ONGene
HMGN5	ONGene
HNRNPA1	ONGene
HOTAIR	ONGene
HOXA1	ONGene
HOXA9	ONGene
HOXD13	ONGene
HOXD9	ONGene
HRAS	ONGene
HSPA1A	ONGene
HSPA4	ONGene
HSPA5	ONGene
HSPB1	ONGene
HULC	ONGene
ID1	ONGene
ID2	ONGene
IDH1	ONGene
IFNG	ONGene
IGF1R	ONGene|Paulson2022
IGF2	ONGene
IGF2BP1	ONGene
IKBKE	ONGene
IKZF1	ONGene
IL7R	ONGene
ILK	ONGene
INPPL1	ONGene
INTS1	ONGene
INTS2	ONGene
INTS3	ONGene
INTS4	ONGene
INTS5	ONGene
INTS7	ONGene
INTS8	ONGene
IRF2	ONGene
IRF4	ONGene
IRS2	ONGene
ITGA3	ONGene
ITK	ONGene
JAK1	Frankell2019|ONGene
JAK2	ONGene
JUN	ONGene
JUNB	ONGene
JUND	ONGene
JUP	ONGene|Paulson2022
KCNQ3	Frankell2019|Paulson2022
KDM2A	ONGene
KDM4C	ONGene
KDM5B	ONGene
KDM6A	Frankell2019
KIAA0101	ONGene
KIAA1524	ONGene
KIF14	ONGene
KIT	ONGene
KLF2	ONGene
KLF4	ONGene
KLF5	ONGene
KLF6	ONGene
KLF8	ONGene
KRAS	Frankell2019|ONGene|Paulson2022|Stachler2015
KSR2	ONGene
LAPTM4B	ONGene
LCK	ONGene
LCN2	ONGene
LDHB	ONGene
LEF1	ONGene
LETMD1	ONGene
LHX1	ONGene
LIN28A	ONGene
LIN28B	ONGene
LIN7A	Frankell2019
LMO1	ONGene
LMO2	ONGene
LMO3	ONGene
LMO4	ONGene
LMX1B	ONGene
LRRK2	Frankell2019
LSM1	ONGene
MACC1	ONGene
MACROD1	ONGene
MAF	ONGene
MAFA	ONGene
MAFB	ONGene
MAGEA11	ONGene
MALAT1	ONGene
MALT1	ONGene
MAML2	ONGene
MAP2K7	Frankell2019
MAP3K1	Frankell2019
MAP3K7	ONGene
MAP3K8	ONGene
MAPRE1	ONGene
MAS1	ONGene
MBD1	ONGene
MBD6	Frankell2019
MCC	ONGene
MCF2	ONGene
MCF2L	ONGene
MCL1	ONGene
MCTS1	ONGene
MDM2	Frankell2019|ONGene
MDM4	ONGene
MECOM	ONGene
MEF2C	ONGene
MEFV	ONGene
MEIS1	ONGene
MERTK	ONGene
MET	Frankell2019|ONGene|Stachler2015
MFHAS1	ONGene
MFNG	ONGene
MINA	ONGene
MITF	ONGene
MKL2	ONGene
MLANA	ONGene
MLL	ONGene
MLLT1	ONGene
MLLT11	ONGene
MLLT3	ONGene
MLLT4	ONGene
MMP12	ONGene
MN1	ONGene
MNAT1	ONGene
MOS	ONGene
MPL	ONGene
MPST	ONGene
MRAS	ONGene
MRE11A	ONGene
MSH3	Frankell2019
MSI1	ONGene
MST1R	ONGene
MTCP1	ONGene
MTDH	ONGene
MTMR9	Paulson2022
MTOR	ONGene
MUC1	ONGene
MUC4	ONGene
MUC6	Frankell2019
MUM1	ONGene
MYB	ONGene|Stachler2015
MYC	Frankell2019|ONGene|Paulson2022|Stachler2015
MYCL1	ONGene
MYCN	ONGene
MYD88	ONGene
MYST3	ONGene
NAAA	ONGene
NANOG	ONGene
NAV3	Frankell2019
NCOA3	ONGene
NCOA4	ONGene
NCRNA00275	ONGene
NEAT1	ONGene
NEDD4	ONGene
NEDD9	ONGene
NET1	ONGene
NFIB	ONGene
NFKB2	ONGene
NINL	ONGene
NIPBL	Frankell2019|Paulson2022
NKX2-1	ONGene
NME1	ONGene
NOTCH1	Frankell2019|ONGene
NOTCH4	ONGene
NOV	ONGene
NPM1	ONGene
NRAS	ONGene
NSD1	ONGene
NTRK1	ONGene
NTRK3	ONGene
NUAK2	ONGene
NUP214	ONGene
NUP98	ONGene
OLR1	ONGene
OTX2	ONGene
PA2G4	ONGene
PADI2	ONGene
PAK1	ONGene
PAK7	ONGene
PARK7	ONGene
PARM1	ONGene
PATZ1	ONGene
PAX2	ONGene
PAX3	ONGene
PAX4	ONGene
PAX8	ONGene
PBK	ONGene
PBRM1	Frankell2019|Paulson2022
PBX1	ONGene
PBX2	ONGene
PCDH17	Frankell2019
PDGFA	ONGene
PDGFB	ONGene
PDGFRA	ONGene
PDGFRB	ONGene
PDZK1IP1	ONGene
PELP1	ONGene
PIGU	ONGene
PIK3CA	Frankell2019|ONGene|Stachler2015
PIK3R1	Frankell2019|ONGene
PIM1	ONGene
PIM2	ONGene
PIM3	ONGene
PIR	ONGene
PITX2	ONGene
PIWIL1	ONGene
PLAC2	ONGene
PLAC8	ONGene
PLAG1	ONGene
PLAGL2	ONGene
PLK1	ONGene
PLXNB1	ONGene
PML	ONGene
POLQ	Frankell2019
PPARG	ONGene
PPM1D	Frankell2019|ONGene
PPP1R10	ONGene
PPP1R13L	ONGene
PPP1R14A	ONGene
PPP2R1A	ONGene
PRAME	ONGene
PRDM10	ONGene
PRDM12	ONGene
PRDM13	ONGene
PRDM14	ONGene
PRDM15	ONGene
PRDM16	ONGene
PRDM6	ONGene
PRDM8	ONGene
PRDM9	ONGene
PRKCA	ONGene
PRKCE	ONGene
PRKCI	ONGene
PRMT5	ONGene
PRR4	ONGene
PSIP1	ONGene
PSMD10	ONGene
PTCH1	ONGene
PTCH2	ONGene
PTEN	Frankell2019
PTK2B	ONGene
PTK7	ONGene
PTMA	ONGene
PTP4A1	ONGene
PTP4A2	ONGene
PTP4A3	ONGene
PTPN11	ONGene
PTTG1	ONGene
PTTG1IP	ONGene
PTTG2	ONGene
PVT1	ONGene
RAB11A	ONGene
RAB18	ONGene
RAB22A	ONGene
RAB23	ONGene
RAB8A	ONGene
RAC1	ONGene
RAF1	ONGene
RALGDS	ONGene
RAP1A	ONGene
RARA	ONGene
RASA1	Frankell2019
RASSF1	ONGene
RBM14	ONGene
RBM15	ONGene
RBM3	ONGene
RBMY1A1	ONGene
REL	ONGene
RERE	ONGene
RET	ONGene
RFC3	ONGene
RGL4	ONGene
RGR	ONGene
RHO	ONGene
RHOA	ONGene
RHOC	ONGene
RING1	ONGene
RINT1	ONGene
RIT1	ONGene
RNF43	Frankell2019|ONGene
ROCK1	ONGene
ROS1	ONGene
RPL22	Frankell2019
RPL23	ONGene
RRAS	ONGene
RRAS2	ONGene
RSF1	ONGene
RUNX1	ONGene
RUNX1T1	ONGene
RUNX3	ONGene
S100A4	ONGene
S100A7	ONGene
S100A8	ONGene
SAG	ONGene
SALL4	ONGene
SART3	ONGene
SATB1	ONGene
SBSN	ONGene
SCN10A	Paulson2022
SCN3A	Frankell2019
SEC62	ONGene
2022-09-09	ONGene
SERTAD1	ONGene
SERTAD2	ONGene
SERTAD3	ONGene
SET	ONGene
SETBP1	ONGene
SETDB1	ONGene
SFPQ	ONGene
SGK1	ONGene
SIN3A	Frankell2019
SIRT1	ONGene
SIRT6	ONGene
SIX1	ONGene
SKI	ONGene
SKIL	ONGene
SKP2	ONGene
SLC12A5	ONGene
SLC3A2	ONGene
SLIT2	Frankell2019
SMAD4	Frankell2019
SMARCA4	Frankell2019
SMO	ONGene
SMR3B	ONGene
SMURF1	ONGene
SNAI1	ONGene
SNCG	ONGene
SNORA42	ONGene
SNORA59A	ONGene
SOX2	ONGene
SOX4	ONGene
SOX5	Paulson2022
SPAG9	ONGene
SPARC	ONGene
SPATA4	ONGene
SPG20	Paulson2022
SPI1	ONGene
SPRY2	ONGene
SQSTM1	ONGene
SRC	ONGene
SREBF1	ONGene
SRSF1	ONGene
SRSF2	ONGene
SRSF3	ONGene
SRSF6	ONGene
SS18	ONGene
SSX1	ONGene
SSX2	ONGene
SSX2B	ONGene
STAT3	ONGene
STIL	ONGene
STK11	Frankell2019
STMN1	ONGene
STRA6	ONGene
STYK1	ONGene
SUZ12	ONGene
SWAP70	ONGene
SYK	ONGene
SYT1	ONGene
TAC1	ONGene
TACSTD2	ONGene
TAF1	ONGene
TAF15	ONGene
TAL1	ONGene
TAL2	ONGene
TALDO1	ONGene
TAZ	ONGene
TBC1D1	ONGene
TBC1D15	ONGene
TBC1D3	ONGene
TBC1D3C	ONGene
TBC1D7	ONGene
TBX2	ONGene
TBX3	ONGene
TCF3	ONGene
TCL1A	ONGene
TCL1B	ONGene
TCL6	ONGene
TCP1	ONGene
TEC	ONGene
TFCP2	ONGene
TFE3	ONGene
TFG	ONGene
TGFB1	ONGene
TGFBR2	Frankell2019|Paulson2022
TGM3	ONGene
THRA	ONGene
TKTL1	ONGene
TLE1	ONGene
TLX1	ONGene
TMEM140	ONGene
TMPRSS2	ONGene
TNFRSF1B	ONGene
TNS4	ONGene
TP53	Frankell2019
TP63	ONGene
TP73	ONGene
TPD52	ONGene
TPR	ONGene
TRAF6	ONGene
TREH	ONGene
TRIB1	ONGene
TRIB2	ONGene
TRIM28	ONGene
TRIM32	ONGene
TRIM8	ONGene
TRIO	ONGene
TRIP6	ONGene
TRPA1	Frankell2019
TSHZ3	Frankell2019|Paulson2022
TSPAN1	ONGene
TSPY1	ONGene
TWIST1	ONGene
TXN	ONGene
TYMS	ONGene
TYRP1	ONGene
UBE2C	ONGene
UBE3C	ONGene
UCA1	ONGene
UCHL1	ONGene
UHRF1	ONGene
USP22	ONGene
USP4	ONGene
USP6	ONGene
VAV1	ONGene
VAV2	ONGene
VAV3	ONGene
VEGFA	Stachler2015
VIM	ONGene
WAPAL	ONGene
WHSC1	ONGene
WHSC1L1	ONGene
WISP1	ONGene
WNT1	ONGene
WNT10A	ONGene
WNT10B	ONGene
WNT2	ONGene
WNT3	ONGene
WNT5A	ONGene
WT1	ONGene
WWTR1	ONGene
XCL1	ONGene
XIAP	ONGene
YAP1	ONGene
YBX1	ONGene
YEATS4	ONGene
YES1	ONGene
YWHAG	ONGene
YWHAQ	ONGene
YWHAZ	ONGene
YY1	ONGene
YY1AP1	ONGene
ZBTB16	ONGene
ZBTB7A	ONGene
ZFHX3	Frankell2019
ZIC2	ONGene
ZMYM2	ONGene
ZNF217	ONGene
ZNF268	ONGene
ZNF703	ONGene
ZNHIT6	ONGene
